# A metabolic reconstruction of *Lactobacillus reuteri* JCM 1112 and analysis of its potential as a cell factory

**DOI:** 10.1101/708875

**Authors:** Thordis Kristjansdottir, Elleke F. Bosma, Filipe Branco dos Santos, Emre Özdemir, Markus J. Herrgård, Lucas França, Bruno Sommer Ferreira, Alex T. Nielsen, Steinn Gudmundsson

## Abstract

**Background:** *Lactobacillus reuteri* is a heterofermentative Lactic Acid Bacterium (LAB) that is commonly used for food fermentations and probiotic purposes. Due to its robust properties, it is also increasingly considered for use as a cell factory. It produces several industrially important compounds such as 1,3-propanediol and reuterin natively, but for cell factory purposes, developing improved strategies for engineering and fermentation optimization is crucial. Genome-scale metabolic models can be highly beneficial in guiding rational metabolic engineering. Reconstructing a reliable and a quantitatively accurate metabolic model requires extensive manual curation and incorporation of experimental data.

**Results:** A genome-scale metabolic model of *L. reuteri* JCM 1112^T^ was reconstructed and the resulting model, Lreuteri_530, was validated and tested with experimental data. Several knowledge gaps in the metabolism were identified and resolved during this process, including presence/absence of glycolytic genes. Flux distribution between the two glycolytic pathways, the phosphoketolase and Embden-Meyerhof-Parnas pathways, varies considerably between LAB species and strains. As these pathways result in different energy yields, it is important to include strain-specific utilization of these pathways in the model. We determined experimentally that the Embden-Meyerhof-Parnas pathway carried at most 7% of the total glycolytic flux. Predicted growth rates from Lreuteri_530 were in good agreement with experimentally determined values. To further validate the prediction accuracy of Lreuteri_530, the predicted effects of glycerol addition and *adhE* gene knock-out, which results in impaired ethanol production, were compared to *in vivo* data. Examination of both growth rates and uptake- and secretion rates of the main metabolites in central metabolism demonstrated that the model was able to accurately predict the experimentally observed effects. Lastly, the potential of *L. reuteri* as a cell factory was investigated, resulting in a number of general metabolic engineering strategies.

**Conclusion:** We have constructed a manually curated genome-scale metabolic model of *L. reuteri* JCM 1112^T^ that has been experimentally parameterized and validated and can accurately predict metabolic behavior of this important platform cell factory.
