## Supplementary material for "A metabolic reconstruction of *Lactobacillus reuteri* JCM 1112 and analysis of its potential as a cell factory": Additional_file_1.xlsx

### Sheet: Dataset for energy req.
Dataset used to calculate energy requirements
*See Table 2 and Figure 3 in the main text for explanation of the datasets' names.
ALL TIME POINTS mM
Strain / dataset*	replicate	Time (h)	CDW (g/L)	ln(CDW)	Glucose	Glycerol	Ethanol	1,3-PDO	Lactate	Acetate	Aspartic acid	Glutamic acid	Aspargine	Serine	Arginine
Main / for determining energy requirements (h3-6)	1	0	0.0212371	-3.85201	117.221	0	0.51543	0	0.610533	7.44092	3.10335	3.82166	0.795922	3.26724	0.566592
	1	3	0.088154	-2.42867	114.675	0	2.95874	0	2.9734	7.65416	3.11902	3.84293	0.786004	3.27619	0.337982
	1	4	0.187528	-1.67383	113.268	0	6.4961	0	6.19709	7.72455	2.90437	3.55187	0.708972	3.03444	0.0860985
	1	5	0.384672	-0.955364	103.331	0	13.9784	0	13.6434	7.6596	2.96163	3.59858	0.671969	3.08655	0.0474071
	1	6	0.757323	-0.277965	89.0751	0	26.1598	0	25.3775	7.64666	2.81636	3.38619	0.571442	2.95525	0.044936
	2	0	0.0180315	-4.01564	116.081	0	0.276828	0	0.492805	7.99062	3.13117	3.85741	0.803683	3.28962	0.574332
	2	3	0.0657148	-2.72243	114.257	0	2.1724	0	2.22913	7.97421	3.28669	4.0525	0.837685	3.45433	0.404709
	2	4	0.126621	-2.06656	112.506	0	4.23581	0	4.22815	7.94402	3.45902	4.25138	0.864116	3.62498	0.169753
	2	5	0.292511	-1.22925	107.497	0	9.29955	0	8.71974	7.9849	3.07098	3.73632	0.739762	3.20094	0.0545008
	2	6	0.56098	-0.57807	98.3344	0	18.7569	0	18.1298	7.90865	3.10483	3.73463	0.684825	3.22535	0.0430038
TIME POINTS USED FOR CALCULATIONS mM
Strain / dataset*	replicate	Time (h)	CDW (g/L)	ln(CDW)	Glucose	Glycerol	Ethanol	1,3-PDO	Lactate	Acetate	Aspartic acid	Glutamic acid	Aspargine	Serine	Arginine
Main / for determining energy requirements (h3-6)	1	3	0.088154	-2.42867	114.675	0	2.95874	0	2.9734	7.65416	3.11902	3.84293	0.786004	3.27619	0.337982
	1	6	0.757323	-0.277965	89.0751	0	26.1598	0	25.3775	7.64666	2.81636	3.38619	0.571442	2.95525	0.044936
	2	3	0.0657148	-2.72243	114.257	0	2.1724	0	2.22913	7.97421	3.28669	4.0525	0.837685	3.45433	0.404709
	2	6	0.56098	-0.57807	98.3344	0	18.7569	0	18.1298	7.90865	3.10483	3.73463	0.684825	3.22535	0.0430038
RATES (mM/gDW/h)
Strain / dataset*	replicate	Growth rate	Glucose	Glycerol	Ethanol	1,3-PDO	Lactate	Acetate	Aspartic acid	Glutamic acid	Aspargine	Serine	Arginine
Main / for determining energy requirements (h3-6)	1	0.716902	-27.4265	0	24.856	0	24.0022	-0.00804024	-0.324249	-0.489319	-0.229868	-0.343835	-0.31395
	2	0.714787	-22.9805	0	23.9354	0	22.9486	-0.0946182	-0.262468	-0.458763	-0.220615	-0.330463	-0.522028
	Average	0.715844	-25.2035	0	24.3957	0	23.4754	-0.0513292	-0.293358	-0.474041	-0.225241	-0.337149	-0.417989
	St.dev.	0.00149517	3.1438	0	0.650915	0	0.745069	0.0612198	0.0436858	0.0216061	0	0.00945571	0.147134
Amino acids with in red: L. reuteri is auxotrophic.
*See Table 2 and Figure 3 in the main text for explanation of the datasets' names.
OD600
Time (h)	rep 1	rep 2
0	0.053	0.045
2	0.09	0.071
3	0.22	0.164
4	0.468	0.316
5	0.96	0.73
6	1.89	1.4
7	2.17	1.91
8	2.22	1.97
17	2.5	2.4
Only the exponential samples in green are used for input in the model.

### Sheet: Dataset A-B
Dataset A, B - wild-type in reactors
*See Table 2 and Figure 3 in the main text for explanation of the datasets' names.
ALL TIME POINTS mM
Strain / dataset*	replicate	Time (h)	CDW (g/L)	ln(CDW)	Glucose	Glycerol	Ethanol	1,3-PDO	Lactate	Acetate	Aspartic acid	Glutamic acid	Aspargine	Serine	Arginine
JCM glucose (h0-5) - A	1	0.383333	0.04945	-3.00679	104.07	0	0	0	0	7.07947	4.03669	4.15741	0.982977	3.84427	3.01149
	1	3.38333	0.292875	-1.22801	98.1361	0	0	0	6.35102	7.08285	4.11345	4.19332	0.926109	3.83422	1.24939
	1	5.38333	0.849247	-0.163405	79.2401	0	20.369	0	24.7258	6.81864	3.31817	3.25015	0.54427	2.70748	0.00792554
	1	7.38333	1.11691	0.11057	58.7861	0	40.7054	0	45.5395	6.58153	3.45977	3.23523	0.353073	2.15828	0.00875684
	1	9.38333	1.17682	0.162815	38.5446	0	59.8611	0	64.0952	6.29531	3.58193	3.20657	0.229975	1.59578	0.00739449
	1	11.3833	1.35794	0.305966	20.3736	0	76.5466	0	81.593	6.42064	3.52929	3.03173	0.144847	1.05351	0.00827677
	1	13.3833	1.49718	0.403583	3.72946	0	94.6343	0	98.5957	6.67807	3.28638	2.7068	0.0844862	0.568567	0.00633219
	2	0	0.0243607	-3.71478	25.8992	0	0.288701	0	0.583925	12.1249	2.55	2.264		2.786	0.546
	2	3	0.174585	-1.74534	21.4643	0	3.38192	0	5.36967	12.2664	2.488	2.191		2.674	0.232
	2	4.667	0.572477	-0.557783	6.37766	0	16.5363	0	20.0944	12.3131	2.22	2.069		2.332	0
	2	5.5	0.722701	-0.324759	0	0	22.4666	0	26.1723	12.6761	2.076	2.001		2.163	0
	2	6.5	0.728792	-0.316368	0	0	22.7574	0	25.6206	13.1873
	2	8	0.712551	-0.338904	0	0	21.327	0	25.1177	13.8368
	3	0	0.0280148	-3.57502	26.2766	0	0.510111	0	0.543961	11.5754	2.561	2.236		2.766	0.444
	3	3	0.166059	-1.79541	22.2413	0	3.43619	0	4.45826	11.7735	2.485	2.195		2.588	0.164
	3	4.667	0.497365	-0.698432	9.34725	0	13.1826	0	16.4276	11.9067	2.263	2.074		2.343	0
	3	5.5	0.710521	-0.341757	0	0	21.8262	0	25.3464	12.06	2.151	1.944		2.129	0
	3	6.5	0.68007	-0.385559	0	0	23.0244	0	25.2587	12.4197
	3	8	0.68413	-0.379607	0	0	23.2979	0	24.8734	12.7294
JCM glucose glycerol (h2-5) - B	1	0	0.0239547	-3.73159	27.248	53.7072	0.555695	0	0.571714	12	2.533	2.232		2.891	0.479
	1	3	0.185141	-1.68664	22.6743	50.619	2.81321	1.50348	4.94893	13.2473	2.504	2.164		2.722	0.33
	1	4.667	0.769393	-0.262154	7.92074	32.2226	6.82029	17.5529	18.7822	21.3189	2.03	1.968		2.288	0.122
	1	5.5	1.03533	0.0347208	0	9.06358	8.20301	31.2643	26.3499	27.3289	1.51	1.684		1.548	0
	1	6.5	0.988639	-0.0114258	0	0	8.65669	36.4292	24.9856	28.5978
	1	8	1.02315	0.0228863	0	0	9.23192	39.4493	23.2671	30.5978
	2	0	0.0276088	-3.58962	26.5375	52.339	0.586085	0	0.556172	11.5304	2.627	2.313		2.848	0.448
	2	3	0.176209	-1.73608	22.7909	50.745	2.87833	0.926534	4.40608	12.5229	2.47	2.136		2.552	0.31
	2	4.667	0.68616	-0.376644	9.3528	34.2195	6.76168	14.9402	16.794	19.5987	2.046	1.948		2.199	0
	2	5.5	1.06781	0.0656113	0	5.30872	8.09448	31.744	25.5018	26.801	1.465	1.709		1.552	0
	2	6.5	1.16931	0.156418	0	0	9.15811	38.1022	23.4636	28.4913
	2	8	1.11653	0.110228	0	0	8.85639	39.5295	22.7242	29.8052
TIME POINTS USED FOR CALCULATIONS mM
Strain / dataset*	replicate	Time (h)	CDW (g/L)	ln(CDW)	Glucose	Glycerol	Ethanol	1,3-PDO	Lactate	Acetate	Aspartic acid	Glutamic acid	Aspargine	Serine	Arginine
JCM glucose (h0-5) - A	1	0.383333	0.04945	-3.00679	104.07	0	0	0	0	7.07947	4.03669	4.15741	0.982977	3.84427	3.01149
	1	5.38333	0.849247	-0.163405	79.2401	0	20.369	0	24.7258	6.81864	3.31817	3.25015	0.54427	2.70748	0.00792554
	2	0	0.0243607	-3.71478	25.8992	0	0.288701	0	0.583925	12.1249	2.55	2.264		2.786	0.546
	2	4.667	0.572477	-0.557783	6.37766	0	16.5363	0	20.0944	12.3131	2.22	2.069		2.332	0
	3	0	0.0280148	-3.57502	26.2766	0	0.510111	0	0.543961	11.5754	2.561	2.236		2.766	0.444
	3	4.667	0.497365	-0.698432	9.34725	0	13.1826	0	16.4276	11.9067	2.263	2.074		2.343	0
JCM glucose glycerol (h2-5) - B	1	0	0.0239547	-3.73159	27.248	53.7072	0.555695	0	0.571714	12	2.533	2.232		2.891	0.479
	1	4.667	0.769393	-0.262154	7.92074	32.2226	6.82029	17.5529	18.7822	21.3189	2.03	1.968		2.288	0.122
	2	0	0.0276088	-3.58962	26.5375	52.339	0.586085	0	0.556172	11.5304	2.627	2.313		2.848	0.448
	2	4.667	0.68616	-0.376644	9.3528	34.2195	6.76168	14.9402	16.794	19.5987	2.046	1.948		2.199	0
RATES (mM/gDW/h)
Strain / dataset*	replicate	Growth rate	Glucose	Glycerol	Ethanol	1,3-PDO	Lactate	Acetate	Aspartic acid	Glutamic acid	Aspargine	Serine	Arginine
JCM glucose (h0-5) - A	2	0.568678	-17.6545	0	14.4829	0	17.5807	-0.185452	-0.51089	-0.645087	-0.311933	-0.808288	-2.13562
	3	0.676452	-24.0923	0	20.0518	0	24.0786	0.232236	-0.407266	-0.240657		-0.560299	-0.67384
	4	0.616368	-22.2323	0	16.6419	0	20.859	0.435195	-0.391345	-0.212745		-0.5555	-0.583078
	Average	0.620499	-21.3264	0	17.0589	0	20.8394	0.16066	-0.4365	-0.366163	-0.311933	-0.641362	-1.13084
	St.dev.	0.0540057	3.31313	0	2.80774	0	3.24898	0.316454	0.0649133	0.241958	0	0.144582	0.87134
JCM glucose glycerol (h2-5) - B	1	0.743398	-19.2744	-21.4258	6.24744	17.5049	18.1606	9.29339	-0.501623	-0.263277		-0.601349	-0.356023
	2	0.688446	-17.9648	-18.9421	6.45593	15.6184	16.9749	8.43453	-0.607374	-0.381569		-0.678461	-0.468336
	Average	0.715922	-18.6196	-20.1839	6.35169	16.5616	17.5678	8.86396	-0.554499	-0.322423		-0.639905	-0.41218
	St.dev.	0.0388569	0.925995	1.75626	0.14742	1.33393	0.83845	0.60731	0.074777	0.0836447		0.0545258	0.0794178
Amino acids with in red: L. reuteri is auxotrophic.
*See Table 2 and Figure 3 in the main text for explanation of the datasets' names.
OD600 glucose (dataset A)
Time (h)	rep 1	Time (h)	rep 2	rep 3
0	0.017	0	0.06	0.069
0.383333	0.123	2	0.218	0.207
3.38333	0.731	3	0.43	0.409
5.38333	2.119	3.5	0.624	0.574
7.38333	2.787	4	0.894	0.776
9.38333	2.937	4.66667	1.41	1.225
		5	1.78	1.56
		5.5	1.78	1.75
		7	1.7	1.675
		8.5	1.77	1.685
Only the exponential samples in green are used for input in the model.
OD600 glucose+glycerol (dataset B)
Time (h)	rep 1	rep 2
0	0.059	0.068
2	0.227	0.219
3	0.456	0.434
3.5	0.71	0.645
4	1.058	0.95
4.66667	1.895	1.69
5	2.29	2.375
5.5	2.55	2.63
7	2.505	2.755
8.5	2.505	2.75
Only the exponential samples in green are used for input in the model.

### Sheet: Dataset C-D-E-F
Dataset C, D, E, F - wild-type and mutant in flasks
*See Table 2 and Figure 3 in the main text for explanation of the datasets' names.
ALL TIME POINTS mM
Strain / dataset*	replicate	Time (h)	CDW (g/L)	ln(CDW)	Glucose	Glycerol	Ethanol	1,3-PDO	Lactate	Acetate	Aspartic acid	Glutamic acid	Aspargine	Serine		Arginine
SJ glucose (h2-5) - C	1	0	0.0224392	-3.79695	134.314	0	-0.000620794	0	0.620004	7.53388	3.97021	3.07059	1.01131	2.66176		3.23233
	1	2	0.0797393	-2.52899	133.948	0	1.6447	0	2.66485	7.55335	3.85968	2.97314	0.966288	2.57477		2.62323
	1	3	0.169897	-1.77256	129.929	0	4.0302	0	5.85868	7.42886	3.91119	2.99201	0.960354	2.60289		1.96013
	1	4	0.363435	-1.01216	119.566	0	9.74325	0	12.3557	7.3086	3.78376	2.86458	0.89055	2.51777		0.743265
	1	5	0.631103	-0.460287	107.388	0	18.15	0	23.4458	7.13584	3.62097	2.62228	0.780043	2.35431		0.0182687
	2	2	0.0789379	-2.53909	111.751	0	2.16627	0	1.99933	7.46443	3.78432	3.55001	0.938846	3.39272		2.52703
	2	3	0.163085	-1.81348	110.713	0	4.15021	0	4.1996	7.26287	3.69299	3.45394	0.889678	3.30556		1.8914
	2	4	0.338992	-1.08178	100.128	0	8.65639	0	8.95981	6.81741	3.53079	3.27997	0.803501	3.16235		0.766365
	2	5	0.685197	-0.378049	94.7935	0	19.2359	0	18.7988	6.6294	3.39375	3.09446	0.696868	3.01995		0.0382824
	3	2	0.0797393	-2.52899	111.812	0	1.43694	0	1.92052	7.22561	3.65824	3.43599	0.90415	3.30119		2.44875
	3	3	0.163886	-1.80858	107.138	0	3.54895	0	4.1663	7.18665	3.58285	3.34015	0.880317	3.22654		1.82866
	3	4	0.353417	-1.04011	104.962	0	10.1823	0	9.71137	7.10874	3.49256	3.24843	0.797034	3.12378		0.696441
	3	5	0.617078	-0.48276	93.8166	0	21.3697	0	20.353	6.87077	3.37214	3.07617	0.679575	2.99394		0.0370425
SJ glucose glycerol (h2-5) - D	1	0	0.0236413	-3.74476	134.841	21.0403	-0.000562188	0	0.4496	7.82944	3.90131	3.01135	0.991381	2.62378		3.26896
	1	2	0.0713246	-2.64051	135.507	18.3348	0.168745	2.59298	1.78286	8.0166	4.17487	3.1963	1.04444	2.78967		3.24945
	1	3	0.134235	-2.00817	136.49	12.9135	0.913265	4.91523	3.34647	9.11247	4.01102	3.05994	0.984769	2.67133		2.91931
	1	4	0.272075	-1.30168	122.83	7.29884		7.76712	6.04574	10.0432	3.70481	2.72696	0.861364	2.41854		2.41986
	1	5	0.509891	-0.673559	124.717	3.61386	5.07215	12.9873	13.3215	13.3189	3.80274	2.78685	0.825856	2.48116		1.92841
	2	2	0.0729274	-2.61829	112.506	14.3827	2.08379	2.61401	1.70404	6.98171	3.46185	3.23048	0.855769	3.10573		2.55173
	2	3	0.122614	-2.09871	110.685	10.0988	1.99479	4.55382	2.96847	7.11043	3.56276	3.32176	0.873583	3.21443		2.42823
	2	4	0.228399	-1.47666	110.552	5.77044	2.23573	7.73689	4.94116	8.18259	3.69833	3.42007	0.873668	3.28817		2.32234
	2	5	0.436763	-0.828365	101.898	2.72668	5.38962	13.4065	9.46603	13.4502	3.47643	3.17845	0.764263	3.07022		1.89757
	3	2	0.0705232	-2.65181	112.134	14.7714	1.71478	2.45893	1.65964	7.3374	3.65468	3.40603	0.893408	3.27334		2.73205
	3	3	0.119008	-2.12857	115.087	11.2162	2.41372	4.44868	2.9163	7.57283	3.61589	3.35861	0.87035	3.22477		2.52778
	3	4	0.213172	-1.54565	112.494	7.34173	3.43173	7.7934	5.21536	9.15396	3.65243	3.3772	0.858639	3.24621		2.39774
	3	5	0.392686	-0.934745	104.601	4.14486	6.07771	12.1212	9.47491	12.8481	3.52365	3.23343	0.779861	3.11214		1.96085
AdhE glucose (h2-4) - E	1	0	0.0084147	-4.77778	139.931	0	-0.00459952	0	0.0205373	7.49746	3.95462	3.05789	1.00567	2.64182		3.15971
	1	2	0.016028	-4.13342	134.841	0	0.184244	0	0.0888099	7.53218	3.9967	3.12837	1.01862	2.66664		2.96611
	1	3	0.0220385	-3.81496	139.465	0	0.449058	0	0.162633	7.67785	3.9941	3.06295	1.0055	2.65226		2.71907
	1	4	0.0292511	-3.53184	135.857	0	0.414328	0	0.248113	7.62788	3.97885	3.04456	1.00137	2.63367		2.44212
	1	5	0.0392686	-3.23733	139.398	0	0.182073	0	0.368006	7.69224	4.03016	3.09806	1.01282	2.6667		2.06703
	2	1.9	0.0116203	-4.455	116.286	0	0	0	0.0699378	7.26457	3.72255	3.48855	0.944175	3.36373		2.76909
	2	3	0.0172301	-4.0611	119.721	0	0	0	0.124334	7.49238	3.70412	3.48822	0.933433	3.33471		2.61607
	2	4	0.0252441	-3.67916	117.323	0	0	0	0.162078	7.30183	3.63775	3.42369	0.912652	3.28016		2.38024
	2	5	0.0332581	-3.40346	117.912	0	0	0	0.203153	7.40091	3.73183	3.50027	0.93525	3.36207		2.13091
	3	1.9	0.0108189	-4.52646	114.676	0	0	0	0.0488455	7.28659	3.63755	3.42585	0.928916	3.31186		2.78442
	3	3	0.016028	-4.13342	116.635	0	0	0	0.0888099	7.33909	3.71559	3.47745	0.937393	3.3685		2.70119
	3	4	0.024042	-3.72795	115.952	0	0	0	0.130995	7.49492	3.63831	3.41834	0.911876	3.27134		2.46859
	3	5	0.0308539	-3.47849	115.125	0	0	0	0.196492	7.42717	3.65687	3.42513	0.918174	3.29263		2.24123
AdhE glucose glycerol (h2-5) - F	1	0	0.0224392	-3.79695	125.133	20.8893	0.00349902	0.833224	0.294738	7.48306	2.08255	3.73856	2.87627	0.301155		0.943254
	1	2	0.0605057	-2.80502	127.659	17.1083	0.685071	2.56801	1.3044	8.23594	2.04403	3.93933	3.03206	0.220139		0.98839
	1	3	0.109391	-2.21283	118.955	12.257	-1.63097	4.45525	2.48945	8.47815	1.87331	3.68934	2.81349	0.193793		0.90742
	1	4	0.207963	-1.57039	136.673	9.96959	1.90712	8.74359	5.16485	11.466	2.2119	3.78233	2.85195	0.243156		0.909842
	1	5	0.345604	-1.06246	129.635	5.20361	1.73782	11.723	6.78952	12.9717	2.2564	3.89729	2.87549	0.286114		0.893045
	2	2	0.0685197	-2.68063	115.125	15.2156	1.45648	2.91628	1.38099	7.74136	3.65428	3.41963	0.908364	3.29779		2.75773
	2	3	0.114199	-2.16981	108.376	11.3747	1.50423	5.11894	2.48002	8.19021	3.65604	3.42599	0.887074	3.28996		2.60775
	2	4	0.206761	-1.57619	107.765	7.35259	1.34578	8.84216	4.43495	10.5293	3.52549	3.27059	0.83328	3.13161		2.31321
	2	5	0.340595	-1.07706	104.868	4.14269	1.86021	12.3301	6.4476	13.0174	3.54582	3.29791	0.808236	3.15728		1.64657
	3	2	0.0733281	-2.61281	109.752	13.8137	0.395051	2.96754	1.36767	7.77439	3.74882	3.49183	0.918937	3.34921		2.77742
	3	3	0.123015	-2.09545	111.362	10.3735	0.952898	5.24379	2.56772	8.37822	3.68518	3.41344	0.890477	3.29538		2.55283
	3	4	0.225995	-1.48724	110.962	6.73037	1.0484	9.25352	4.69139	11.2093	3.62548	3.352	0.844058	3.19246		2.31382
	3	5	0.348609	-1.0538	106.35	3.65621	1.33058	12.2723	6.6774	12.8481	3.5216	3.25401	0.788944	3.07855		1.33836
TIME POINTS USED FOR CALCULATIONS mM
Strain / dataset*	replicate	Time (h)	CDW (g/L)	ln(CDW)	Glucose	Glycerol	Ethanol	1,3-PDO	Lactate	Acetate	Aspartic acid	Glutamic acid	Aspargine	Serine		Arginine
SJ glucose (h2-5) - C	1	2	0.0797393	-2.52899	133.948	0	1.6447	0	2.66485	7.55335	3.85968	2.97314	0.966288	2.57477		2.62323
	1	5	0.631103	-0.460287	107.388	0	18.15	0	23.4458	7.13584	3.62097	2.62228	0.780043	2.35431		0.0182687
	2	2	0.0789379	-2.53909	111.751	0	2.16627	0	1.99933	7.46443	3.78432	3.55001	0.938846	3.39272		2.52703
	2	5	0.685197	-0.378049	94.7935	0	19.2359	0	18.7988	6.6294	3.39375	3.09446	0.696868	3.01995		0.0382824
	3	2	0.0797393	-2.52899	111.812	0	1.43694	0	1.92052	7.22561	3.65824	3.43599	0.90415	3.30119		2.44875
	3	5	0.617078	-0.48276	93.8166	0	21.3697	0	20.353	6.87077	3.37214	3.07617	0.679575	2.99394		0.0370425
SJ glucose glycerol (h2-5) - D	1	2	0.0713246	-2.64051	135.507	18.3348	0.168745	2.59298	1.78286	8.0166	4.17487	3.1963	1.04444	2.78967		3.24945
	1	5	0.509891	-0.673559	124.717	3.61386	5.07215	12.9873	13.3215	13.3189	3.80274	2.78685	0.825856	2.48116		1.92841
	2	2	0.0729274	-2.61829	112.506	14.3827	2.08379	2.61401	1.70404	6.98171	3.46185	3.23048	0.855769	3.10573		2.55173
	2	5	0.436763	-0.828365	101.898	2.72668	5.38962	13.4065	9.46603	13.4502	3.47643	3.17845	0.764263	3.07022		1.89757
	3	2	0.0705232	-2.65181	112.134	14.7714	1.71478	2.45893	1.65964	7.3374	3.65468	3.40603	0.893408	3.27334		2.73205
	3	5	0.392686	-0.934745	104.601	4.14486	6.07771	12.1212	9.47491	12.8481	3.52365	3.23343	0.779861	3.11214		1.96085
AdhE glucose (h2-4) - E	1	2	0.016028	-4.13342	134.841	0	0.184244	0	0.0888099	7.53218	3.9967	3.12837	1.01862	2.66664		2.96611
	1	4	0.0292511	-3.53184	135.857	0	0.414328	0	0.248113	7.62788	3.97885	3.04456	1.00137	2.63367		2.44212
	2	1.9	0.0116203	-4.455	116.286	0	0	0	0.0699378	7.26457	3.72255	3.48855	0.944175	3.36373		2.76909
	2	4	0.0252441	-3.67916	117.323	0	0	0	0.162078	7.30183	3.63775	3.42369	0.912652	3.28016		2.38024
	3	1.9	0.0108189	-4.52646	114.676	0	0	0	0.0488455	7.28659	3.63755	3.42585	0.928916	3.31186		2.78442
	3	4	0.024042	-3.72795	115.952	0	0	0	0.130995	7.49492	3.63831	3.41834	0.911876	3.27134		2.46859
AdhE glucose glycerol (h2-5) - F	1	2	0.0605057	-2.80502	127.659	17.1083	0.685071	2.56801	1.3044	8.23594	3.93933	3.03206	0.98839	2.62997		3.06633
	1	5	0.345604	-1.06246	129.635	5.20361	1.73782	11.723	6.78952	12.9717	3.89729	2.87549	0.893045	2.51834		1.76544
	2	2	0.0685197	-2.68063	115.125	15.2156	1.45648	2.91628	1.38099	7.74136	3.65428	3.41963	0.908364	3.29779		2.75773
	2	5	0.340595	-1.07706	104.868	4.14269	1.86021	12.3301	6.4476	13.0174	3.54582	3.29791	0.808236	3.15728		1.64657
	3	2	0.0733281	-2.61281	109.752	13.8137	0.395051	2.96754	1.36767	7.77439	3.74882	3.49183	0.918937	3.34921		2.77742
	3	5	0.348609	-1.0538	106.35	3.65621	1.33058	12.2723	6.6774	12.8481	3.5216	3.25401	0.788944	3.07855		1.33836
RATES (mM/gDW/h)
Strain / dataset*	replicate	Growth rate	Glucose	Glycerol	Ethanol	1,3-PDO	Lactate	Acetate	Aspartic acid	Glutamic acid	Aspargine	Serine	Arginine
SJ glucose (h2-5) - C	1	0.689569	-33.2172	0	20.6426	0	25.99	-0.522168	-0.29854	-0.43881	-0.23293	-0.275719	-3.25792
	2	0.720348	-20.1482	0	20.2819	0	19.9609	-0.992167	-0.464072	-0.541282	-0.287515	-0.44292	-2.95709
	3	0.682078	-22.8423	0	25.3018	0	23.3975	-0.450426	-0.363174	-0.456746	-0.285067	-0.390001	-3.06134
	Average	0.697332	-25.4026	0	22.0754	0	23.1161	-0.65492	-0.375262	-0.478946	-0.268504	-0.369547	-3.09212
	St.dev.	0.020282	6.90042	0	2.79995	0	3.02434	0.294259	0.0834255	0.0547244	0.030832	0.0854565	0.15276
SJ glucose glycerol (h2-5) - D	1	0.655652	-16.1315	-22.0076	7.33054	15.5393	17.2501	7.92694	-0.556325	-0.612132	-0.326776	-0.461212	-1.97494
	2	0.596642	-17.3945	-19.1143	5.42114	17.6982	12.7286	10.6075	0.0239159	-0.0853315	-0.150058	-0.0582232	-1.07274
	3	0.572356	-13.3817	-18.8792	7.7512	17.166	13.8847	9.79029	-0.232789	-0.306649	-0.201728	-0.286394	-1.37013
	Average	0.608217	-15.6359	-20.0004	6.83429	16.8012	14.6211	9.44157	-0.255066	-0.334704	-0.226187	-0.26861	-1.4726
	St.dev.	0.0428371	2.05176	1.7423	1.24177	1.12474	2.349	1.37387	0.290761	0.264518	0.0908623	0.202082	0.459745
AdhE glucose (h2-4) - E	1	0.30079	0	0	5.23381	0	3.62371	2.17687	-0.406077	-1.90649	-0.392282	-0.749802	-11.9193
	2	0.369447	0	0	0	0	2.49864	1.01049	-2.29965	-1.75878	-0.854843	-2.26624	-10.5447
	3	0.380242	0	0	0	0	2.36227	5.99081	0.0219654	-0.215772	-0.489981	-1.16501	-9.08197
	Average	0.35016	0	0	1.7446	0	2.82821	3.05939	-0.894588	-1.29368	-0.579035	-1.39368	-10.5153
	St.dev.	0.0430947	0	0	3.02174	0	0.692292	2.60481	1.2355	0.936412	0.243801	0.783654	1.41888
AdhE glucose glycerol (h2-5) - F	1	0.580852	0	-24.2543	2.14484	18.6521	11.1753	9.64855	-0.0856523	-0.319001	-0.194254	-0.227432	-2.65041
	2	0.534524	-20.1522	-21.754	0.793182	18.4946	9.95395	10.3655	-0.213098	-0.239135	-0.196715	-0.276052	-2.18301
	3	0.519669	-6.42322	-19.175	1.76608	17.5653	10.0236	9.57798	-0.42894	-0.44895	-0.245398	-0.510938	-2.71663
	Average	0.545015	-8.85846	-21.7277	1.56803	18.2373	10.3843	9.86401	-0.242563	-0.335696	-0.212122	-0.338141	-2.51669
	St.dev.	0.031912	10.2944	2.53973	0.697252	0.587277	0.685906	0.435733	0.17353	0.105899	0.0288438	0.151608	0.290859
Orange values for glucose were around the detection limit and increased slightly over time, and hence were put to zero.
Amino acids with in red: L. reuteri is auxotrophic.
*See Table 2 and Figure 3 in the main text for explanation of the datasets' names.
OD600 dataset C					OD600 dataset D					OD600 dataset E						OD600 dataset F
Time (h)	rep 1	rep 2	rep 3		Time (h)	rep 1	rep 2	rep 3		Time (h)	rep 1	Time (h)	rep 2	rep 3		Time (h)	rep 1	rep 2	rep 3
0	0.056	0.05	0.05		0	0.059	0.061	0.057		0	0.021	0	0.016	0.016		0	0.056	0.053	0.056
2	0.199	0.197	0.199		2	0.178	0.182	0.176		2	0.04	1.9	0.029	0.027		2	0.151	0.171	0.183
3	0.424	0.407	0.409		3	0.335	0.306	0.297		3	0.055	3	0.043	0.04		3	0.273	0.285	0.307
4	0.907	0.846	0.882		4	0.679	0.57	0.532		4	0.073	4	0.063	0.06		4	0.519	0.516	0.564
5	1.575	1.71	1.54		5	1.258	1.09	0.98		5	0.098	5	0.083	0.077		5	0.863	0.85	0.87
6	2.06	2.08	1.92		6	1.84	1.68	1.61		6	0.131	6	0.112	0.103		6	1.205	1.17	1.11
7	2.04	2.06	1.8		7	1.905	2.12	1.93		7	0.172					7	1.2	1.16	1.12
