## Supplementary material for "A metabolic reconstruction of *Lactobacillus reuteri* JCM 1112 and analysis of its potential as a cell factory": Additional_file_3b.txt

	Main Set Glc	JCM Glc	JCM Glc/Glyc	SJ Glc	SJ Glc/Glyc	AdhE Glc	AdhE Glc/Glyc
BIOMASS	0.72	0.62	0.72	0.7	0.61	0.35	0.55
EX_glc__D_e	-25.2	-21.33	-18.62	-25.4	-15.64	0	-8.86
EX_glyc_e	0	0.00	-20.18	0	-20	0	-21.73
EX_lac__L_e	23.48	20.84	17.57	23.12	14.62	2.83	10.38
EX_lac__D_e	0	0	0	0	0	0	0
EX_ac_e	0	0.00	8.86	0	9.44	3.06	9.86
EX_etoh_e	24.4	17.06	6.35	22.08	6.83	1.74	1.57
EX_13ppd_e	0	0.00	16.56	0	16.8	0	18.24
EX_asp__L_e	-0.29	-0.44	-0.55	-0.38	-0.26	-0.89	-0.24
EX_glu__L_e	-0.47	-0.37	-0.32	-0.48	-0.33	-1.29	-0.34
EX_asn__L_e	-0.23	-0.31	0	-0.27	-0.23	-0.58	-0.21
EX_ser__L_e	-0.34	-0.64	-0.64	-0.37	-0.27	-1.39	-0.34
EX_arg__L_e	-0.42	-1.13	-0.41	-3.09	-1.47	-10.52	-2.52
